# Efficient Homology-directed Repair with Circular ssDNA Donors

**DOI:** 10.1101/864199

**Authors:** Sukanya Iyer, Aamir Mir, Joel Vega-Badillo, Benjamin P. Roscoe, Raed Ibraheim, Lihua Julie Zhu, Jooyoung Lee, Pengpeng Liu, Kevin Luk, Esther Mintzer, Josias Soares de Brito, Philip D. Zamore, Erik J. Sontheimer, Scot A. Wolfe

**Author notes:** These authors contributed equally (Sukanya Iyer, Aamir Mir). Correspondence should be addressed to E.J.S. or S.A.W. Inscripta, Inc., 7060 Koll Center Parkway, Suite 312, Pleasanton, CA 94566, USA.

## Abstract

While genome editing has been revolutionized by the advent of CRISPR-based nucleases, difficulties in achieving efficient, nuclease-mediated, homology-directed repair (HDR) still limit many applications. Commonly used DNA donors such as plasmids suffer from low HDR efficiencies in many cell types, as well as integration at unintended sites. In contrast, single-stranded DNA (ssDNA) donors can produce efficient HDR with minimal off-target integration. Here, we describe the use of ssDNA phage to efficiently and inexpensively produce long circular ssDNA (cssDNA) donors. These cssDNA donors serve as efficient HDR templates when used with Cas9 or Cas12a, with integration frequencies superior to linear ssDNA (lssDNA) donors. To evaluate the relative efficiencies of imprecise and precise repair for a suite of different Cas9 or Cas12a nucleases, we have developed a modified Traffic Light Reporter (TLR) system [TLR-Multi-Cas Variant 1 (MCV1)] that permits side-by-side comparisons of different nuclease systems. We used this system to assess editing and HDR efficiencies of different nuclease platforms with distinct DNA donor types. We then extended the analysis of DNA donor types to evaluate efficiencies of fluorescent tag knock-ins at endogenous sites in HEK293T and K562 cells. Our results show that cssDNA templates produce efficient and robust insertion of reporter tags. Targeting efficiency is high, allowing production of biallelic integrants using cssDNA donors. cssDNA donors also outcompete lssDNA donors in template-driven repair at the target site. These data demonstrate that circular donors provide an efficient, cost-effective method to achieve knock-ins in mammalian cell lines.
