## Supplementary Tables for "Efficient Homology-directed Repair with Circular ssDNA Donors"

### Sheet: Sup_table S1
Supplementary table S1: Yield of T-lssDNA generated in this study.
ssDNA	Locus	Number of preps (2 days each)	Total Yield [ug)	Notes
GFP (+ strand)	TLR	5	95	clean product/ 1 ssDNA band
GFP (- strand)	TLR	5	66	clean product/ 1 ssDNA band
EGFP	GAPDH	1	25	2 bands
EGFP	TOMM20	2	17	2 bands
EGFP	SEC61B	2	20	2 bands
EGFP	ACTB	2	17	2 bands
TOMATO	GAPDH	2	58	2 bands
TOMATO	TOMM20	2	20.5	2 bands
TOMATO	SEC61B	2	18	2 bands
TOMATO	ACTB	2	20	2 bands
RFP	ACTB	1	12	2 bands

### Sheet: Sup_table S2
Supplemetary table S2:List of Guides used in this study
Guide name	Guide sequence
TLR_Spy_1	GAGACAAATCACCTGCCTCG
TLR_Spy_2	TTTACCGTATTCCACGAGGC
TLR_Sau	GCGAGACAAATCACCTGCCTCG
TLR_Nme1	GAGGTTTACCGTATTCCACGAGGC
TLR_Cje	GGCGAGACAAATCACCTGCCTCG
TLR_AspCas12a	GTAATTTCTACTCTTGTAGAT
TLR_LbaCas12a	GTAATTTCTACTCTTGTAGAT
TLR_FnoCas12a	GTAATTTCTACTCTTGTAGAT
Actin	GCTATTCTCGCAGCTCACCA
Tomm20	AATTGTAAGTGCTCAGAGCT
Sec61b	CCCTCATCTCCAATATGGTA
GAPDH	GAGAGAGACCCTCACTGCTG

### Sheet: Sup_table S3
List of plasmids used in this study
Plasmid name	Plasmid Description	Addgene submission information
pBS-f1(+)-ACTB-mEGFP	mEGFP tag with ACTB homology arms, + strand	Submitted to Addgene
pBS-f1(+)-SEC61B-mEGFP	mEGFP tag with SEC61B homology arms, + strand
pBS-f1(+)-TOMM20-mEGFP	mEGFP tag with TOMM20 homology arms, + strand
pBS-f1(+)-GAPDH-IRES-dTomato	IRES-dTomato tag with GADPH homology arms, + strand
pBS-f1(+)-SEC61B-dTomato	dTomato tag with GAPDH homology arms, + strand
pBS-f1(+)-TOMM20-dTomato	dTomato tag with TOMM20 homology arms, + strand
pBS-f1(+)-ACTB-iTagRFP-T	iTAG-RFP tag with SEC61B homology arms, + strand
pBS-f1(-)-ACTB-iTagRFP-T	iTAG-RFP tag with SEC61B homology arms, - strand
pBS-f1(-)-ACTB-mEGFP	mEGFP tag with ACTB homology arms, - strand
pBS-f1(-)-GAPDH-IRES-EGFP	IRES-EGFP tag with GADPH homology arms, - strand
pBS-f1(-)-GAPDH-IRES-dTomato	IRES-dTomato tag with GADPH homology arms, - strand
pBS-f1(-)-SEC61B-dTomato	dTomato tag with SEC61B homology arms, - strand
pBS-f1(-)-SEC61B-mEGFP	mEGFP tag with SEC61B homology arms, - strand
pBS-f1(-)-TOMM20-dTomato	dTomato tag with TOMM20 homology arms, - strand
pBS-f1(-)-TOMM20-mEGFP	mEGFP tag with TOMM20 homology arms, - strand
pCVL-UCOE-SFFV-MCV1	Traffic light reporter MCV1 plasmid for lentivirus production
pLKO.1-puro-U6-SpyCas9-TLR2.0-sgRNA1	U6 driven SpyCas9 gRNA targeting Traffic Light Reporter target site 1
pLKO.1-puro-U6-SpyCas9-TLR2.0-sgRNA2	U6 driven SpyCas9 gRNA targeting Traffic Light reporter target site 2
pLKO.1-puro-U6-NmeCas9-TLR2.0-sgRNA	U6 driven NmeCas9 gRNA for the Traffic Light system
pLKO.1-puro-U6-CjeCas9-TLR2.0-sgRNA	U6 driven CjeCas9 gRNA for the Traffic Light system
pLKO.1-puro-U6-SauCas9-TLR2.0-sgRNA	U6 driven SauCas9 gRNA for the Traffic Light system
pLKO.1-puro-U6-LbCas12a-TLR2.0-gRNA	U6 driven LbCas12a gRNA for the Traffic Light system
pLKO.1-puro-U6-AsCas12a-TLR2.0-gRNA	U6 driven AsCas12a gRNA for the Traffic Light system
U6-FnCas12a-TLR2.0-gRNA	U6 driven FnCas12a gRNA for the Traffic Light system
LbCas12a plasmid mammalian expression	Plasmid for mammalian expression of LbaCas12a protein
FnCas12a plasmid mammalian expression	Plasmid for mammalian expression of FnoCas12a protein
pEJS-424-pCDest Nme1Cas9	Plasmid for mammalian expression of Nme1Cas9 protein
PX404 Campylobacter jejuni Cas9 (Addgene Plasmid #68338)	Plasmid for mammalian expression of CjeCas9 protein
pEJS485-pCDest SauCas9	Plasmid for mammalian expression of SauCas9 protein
GeoCas9	Plasmid for mammalian expression of Geo1Cas9 protein
pEJS1154-pCDest-Nme2Cas9	Plasmid for mammalian expression of Nme2Cas9 protein
pLKO.1-puro-U6-Geo1Cas9-TLR2.0-gRNA	U6 driven Geo1Cas9 gRNA for the Traffic Light system	Not yet submitted to Addgene; plasmid will be available upon request
pLKO.1-puro-U6-Geo2Cas9-TLR2.0-gRNA	U6 driven Geo2Cas9 gRNA for the Traffic Light system
AsCpf1-mammlian expression	Plasmid for mammalian expression of AspCas12a protein
pCVL-SFFV-d14GFP-Donor	Traffic Light reporter donor	Submitted to Addgene

### Sheet: Sup_table S4
Supplementary table S3 : Statistical testing performed in this study.
p < 0.05 are highlighted in yellow
Figure Number 1B
Cell type:	K562 cells
Levene's test	0.84105
Does this variable underlie statistically significant difference in HDR ratios ?	Df	SumSq	MeanSq	F_value	Pr(>F)
ssDNA Topology	3	0.00101722	0.00033907	8.7225	0.001167
Nuclease type	1	5.079e-05	5.079e-05	1.3065	0.26984
Combination of ssDNA topology and nuclease	3	9.93e-06	3.31e-06	0.0851	0.967164
Residuals	16	0.00062197	3.887e-05
Contrast analysis
Variable 1	Variable 2	estimate	SE	df	t.ratio	Raw p value	Hochberg.adjP
cssDNA	B-lssDNA	0.01839	0.0072	16	2.555	0.0212	0.0636
cssDNA	T-lssDNA	0.0345	0.0072	16	4.792	0.0002	0.0008
cssDNA	Plasmid	0.00717	0.0072	16	0.995	0.3343	0.3343
B-lssDNA	T-lssDNA	0.01611	0.0072	16	2.238	0.0398	0.0797
Figure Number 1B
Cell type:	HEK 293T cells
Levene's test:	0.701307
Does this variable underlie statistically significant difference in HDR ratios ?	Df	SumSq	MeanSq	F_value	Pr(>F)
ssDNA Topology	3	0.00057343	0.00019114	27.0799	1.657e-06
Nuclease type	1	0.0005348	0.0005348	75.7657	1.825e-07
Combination of ssDNA topology and nuclease	3	3.103e-05	1.034e-05	1.4655	0.2614
Residuals	16	0.00011294	7.06e-06
Variable 1	Variable 2	estimate	SE	df	t.ratio	Hochberg.adjP
cssDNA	B-lssDNA	0.0266	0.00307	16	8.67	<.0001
cssDNA	T-lssDNA	0.01953	0.00307	16	6.365	<.0001
cssDNA	Plasmid	0.01729	0.00307	16	5.635	0.0001
B-lssDNA	T-lssDNA	-0.00707	0.00307	16	-2.305	0.0349
Figure number	S4
Cell type	K562
Levene's test:	0.809013
Does this variable underlie statistically significant difference in HDR ratios ?	Df	SumSq	MeanSq	F_value	Pr(>F)
ssDNA Topology	1	0.000181	0.000181	432.376	3e-08
Nuclease type	1	3.22e-05	3.22e-05	76.94	2.24e-05
Combination of ssDNA topology and nuclease	1	2.96e-05	2.96e-05	70.729	3.04e-05
Residuals	8	3.34e-06	4.18e-07
Variable 1	Variable 2	Nuclease	estimate	SE	df	t.ratio	Hochberg.adjP
Circularized B-lssDNA	B-lssDNA	SpyCas9	0.0109	0.000528	8	20.65	<.0001
	B-lssDNA	AspCas12a	0.00462	0.000528	8	8.757	<.0001
Circularized B-lssDNA
Figure number	S4
Cell type	HEK 293T
Levene's test	0.571828
Does this variable underlie statistically significant difference in HDR ratios ?	Df	SumSq	MeanSq	F_value	Pr(>F)
ssDNA Topology	1	0.00043956	0.00043956	82.3036	1.75e-05
Nuclease type	1	0.00022467	0.00022467	42.0663	0.0001909
Combination of ssDNA topology and nuclease	1	1.324e-05	1.324e-05	2.4783	0.154077
Residuals	8	4.273e-05	5.34e-06
Contrast analysis
Variable 1	Variable 2	estimate	SE	df	t.ratio	p.value
Circularized B-lssDNA	B-lssDNA	0.0242	0.00267	8	9.072	<.0001
Figure number	1C
cell type	K562
Levene's test:	0.758231
Does this variable underlie statistically significant difference in HDR ratios ?	Df	SumSq	MeanSq	F_value	Pr(>F)
ssDNA Topology	1	0.0005036	0.0005036	4.1346	0.05895
Nuclease type	3	0.00081905	0.00027302	2.2415	0.12284
Combination of ssDNA topology and nuclease	3	0.00020311	6.77e-05	0.5558	0.65167
Residuals	16	0.00194881	0.0001218
Figure	1C
cell type	HEK 293T
Levene's test:	0.758231
Does this variable underlie statistically significant difference in HDR ratios ?	Df	SumSq	MeanSq	F_value	Pr(>F)
ssDNA Topology	1	0.00102345	0.00102345	25.9122	0.0001091
Nuclease type	3	0.00059149	0.00019716	4.9918	0.0124291
Combination of ssDNA topology and nuclease	3	0.00011531	3.844e-05	0.9732	0.42975
Residuals	16	0.00063195	3.95e-05
Variable 1	Variable 2	estimate	SE	df	t.ratio	p.value
cssDNA	T-lssDNA	0.0522	0.0103	16	5.09	0.0001
Figure	1D
Cell line	K562
Levene's test:	0.372962
Does this variable underlie statistically significant difference in HDR ratios ?	Df	SumSq	MeanSq	F_value	Pr(>F)
ssDNA Topology	1	0.00191953	0.00191953	108.677	1.54e-08
Nuclease type	1	0.0002073	0.0002073	11.7369	0.003465
orientation	1	5.969e-05	5.969e-05	3.3796	0.084644
Combination of ssDNA topology and nuclease	1	6.283e-05	6.283e-05	3.5574	0.077568
Combination of ssDNA topology and orientation	1	4.4e-06	4.4e-06	0.2489	0.624634
Combination of orientation and nuclease type	1	7.728e-05	7.728e-05	4.3753	0.052767
Combination of ssDNA topology,orientation and nuclease	1	7.395e-05	7.395e-05	4.1866	0.057544
Residuals	16	0.0002826	1.766e-05
Figure	1D
Cell type	HEK 293T
Levene's test	0.947956
Does this variable underlie statistically significant difference in HDR ratios ?	Df	SumSq	MeanSq	F_value	Pr(>F)
ssDNA Topology	1	0.00071147	0.00071147	99.1272	5.29e-08
Nuclease type	1	0.0006016	0.0006016	83.8196	1.58e-07
orientation	1	0.00029485	0.00029485	41.0812	1.18e-05
Combination of ssDNA topology and nuclease	1	0.00016065	0.00016065	22.3834	0.0002678
Combination of ssDNA topology and orientation	1	0.00045789	0.00045789	63.7962	8.78e-07
Combination of orientation and nuclease type	1	9.37e-06	9.37e-06	1.305	0.271213
Combination of ssDNA topology,orientation and nuclease	1	8.52e-06	8.52e-06	1.1874	0.293043
Residuals	15	0.00010766	7.18e-06
Figure	2B-E
Cell line	K562
Levene's test:	0.587981
Does this variable underlie statistically significant difference in HDR ratios ?	DF	SumSq	MeanSq	F	P(>F)
ssDNA topology	1	0.0037846	0.0037846	35.1244	1.34e-06
Fluorescent tag	1	1.59e-05	1.59e-05	0.1478	0.70315
Locus	3	0.0064237	0.0021412	19.8723	1.86e-07
Combination of fluorescent tag and ssDNA topology	1	0.0002534	0.0002534	2.3516	0.13498
combination of ssDNA topology and genetic locus	3	0.0008122	0.0002707	2.5125	0.07612
combination genetic locus and fluorescent tag	3	0.0004789	0.0001596	1.4815	0.23814
combination of ssDNA topology, fluorescent tag and genetic locus	3	0.0003216	0.0001072	0.9949	0.40775
Residuals	32	0.003448	0.0001077
Figure	2B-E
Cell line	HEK 293T
Levene's test	0.84428
Does this variable underlie statistically significant difference in HDR ratios ?	DF	SumSq	MeanSq	F	P(>F)
ssDNA topology	1	0.0042808	0.0042808	410.024	<2.20E-16
Fluorescent tag	1	3e-07	3e-07	0.0267	0.871231
Locus	3	0.001466	0.0004887	46.8045	8.32e-12
Combination of fluorescent tag and ssDNA topology	1	3.5e-05	3.5e-05	3.3513	0.076477
combination of ssDNA topology and genetic locus	3	0.0007668	0.0002556	24.4814	2.02e-08
combination genetic locus and fluorescent tag	3	0.0003615	0.0001205	11.5423	2.74e-05
combination of ssDNA topology, fluorescent tag and genetic locus	3	0.0003036	0.0001012	9.6922	0.000106
Residuals	32	0.0003341	1.04e-05
Contrast analysis
Variable 1	Variable 2	Gene	Fluorescent tag	estimate	SE	df	t.ratio	Hochberg.adjP
cssDNA	T-lssDNA	ACTB	GFP	0.03787	0.00264	32	14.354	<.0001
cssDNA	T-lssDNA	GAPDH	GFP	0.01372	0.00264	32	5.2	<.0001
cssDNA	T-lssDNA	SEC61B	GFP	0.00482	0.00264	32	1.826	0.0773
cssDNA	T-lssDNA	TOMM20	GFP	0.02597	0.00264	32	9.845	<.0001
cssDNA	T-lssDNA	ACTB	iTAG-RFP	0.01772	0.00264	32	6.716	<.0001
cssDNA	T-lssDNA	GAPDH	dTomato	0.01667	0.00264	32	6.319	<.0001
cssDNA	T-lssDNA	SEC61B	dTomato	0.01048	0.00264	32	3.972	0.0008
cssDNA	T-lssDNA	TOMM20	dTomato	0.02385	0.00264	32	9.041	<.0001

### Sheet: Sup_table S5
List of primers used in this study		Purpose
514_TIDE-TOMM20-F	GGATGCCGACTGTGTGTAAAG	Amplifying PCR fragment for TIDE analysis at TOMM20 locus
515_TIDE-TOMM20-R	CAGCAGCACACCTCACATAT
516_TIDE-SEC61B-F	CCGGAGGTCTCTACTTCCCAT	Amplifying PCR fragment for TIDE analysis at SEC61B locus
517_TIDE-SEC61B-R	AAATGTCGCCTTCCTCCCAA
518_TIDE-ACTB-F	TCCGACCAGTGTTTGCCTT	Amplifying PCR fragment for TIDE analysis at ACTB locus
519_TIDE-ACTB-R	ACTCACCTGGGTCATCTTCT
520_TIDE-GAPDH-F	TAAAAAGTGCAGGGTCTGGCG	Amplifying PCR fragment for TIDE analysis at GAPDH locus
521_TIDE-GAPDH-R	CTAACCAGTCAGCGTCAGAGC
440_T7SpCas9g1_fwd	TAATACGACTCACTATAGGAGACAAATCACCTGCCTCG	Genarating PCR fragment for making guide RNA1 for SpyCas9 by in vitro transcription
441_T7SpCas9g1_Rev	TCTCGAGGTCGAGAATTCAA
442_T7SpCas9g2_fwd	TAATACGACTCACTATAG GTTACCGTATTCCACGAGGC	Genarating PCR fragment for making guide RNA2 for SpyCas9 by in vitro transcription
443_T7SpCas9g2_rev	TCTCGAGGTCGAGAATTCAA
444_T7SaCas9_fwd	TAATACGACTCACTATAG GCGAGACAAATCACCTGCCTCG	Genarating PCR fragment for making guide RNA for SauCas9 by in vitro transcription
445_T7SaCas9_rev	TCTCGCCAACAAGTTGACGA
446_T7NmCas9_fwd	TAATACGACTCACTATAG GaggtTTACCGTATTCCACGAGGC	Genarating PCR fragment for making guide RNA for Nme1Cas9 by in vitro transcription
447_T7NmCas9_rev	TAAACGATGCCCCTTAAAGC
448_T7CjeCas9_fwd	TAATACGACTCACTATA GGCGAGACAAATCACCTGCCTCG	Genarating PCR fragment for making guide RNA for CjeCas9 by in vitro transcription
449_T7CjeCas9_rev	AAAAGCGGTTTTAGGGGATT
450_FnCpf1_TLR_top	AGATGCGAGACAAATCACCTGCCTCG	Construct plasmid expressing guide RNA for FnoCas9 from U6 promoter
451_fncpf1_TLR_bot	AAAACGAGGCAGGTGATTTGTCTCGC
452_T7Fncpf1_fwd	TAATACGACTCACTATAGGTCTAAGAACTTTAAATAATT	Forward primer for Genarating PCR fragment for making guide RNA for FnoCas12a by in vitro transcription
453_T7AsCpf1_fwd	TAATACGACTCACTATAGG GTAATTTCTACTCTTGTAGAT	Forward primer for Genarating PCR fragment for making guide RNA for AspCas12a by in vitro transcription
454_T7LbCpf1_fwd	TAATACGACTCACTATAGG TAATTTCTACTAAGTGTAGA	Forward primer for Genarating PCR fragment for making guide RNA for LbaCas12a by in vitro transcription
455_TLR_Cpf1_rev	CGAGGCAGGTGATTTGTCTC	Reverse primer for Forward primer for Genarating PCR fragment for making guide RNA for all Cas12a by in vitro transcription
1449_pBluescript-backbone-F	TTTGAGGAAGATGAACTGAGATGTG	Primers for amplyfing pbluescript vector backbone to clone inserts for tagging different genes using gibson assembly method
1450_pBluescript-backbone-R	GGATCCACTAGTTCTAGAGCG
1451_TOM20-insert-F	CGGCCGCTCTAGAACTAGTGGATCCGACGCGTATTGGGATGATGA	Primers for amplyfing inserts for tagging TOMM20 gene with GFP using gibson assembly method
1452_TOM20-insert-R	CACATCTCAGTTCATCTTCCTCAAAGCGCCATTGGGATACCTTA
1453_ACTB-insert-F	CGGCCGCTCTAGAACTAGTGGATCCGGCGGCGCCCTATAAAAC	Primers for amplyfing inserts for tagging ACTB gene with GFP using gibson assembly method
1454_ACTB-insert-R	CACATCTCAGTTCATCTTCCTCAAAGGGATAGCACAGCCTGGA
1455_SEC61B-insert-F	CGGCCGCTCTAGAACTAGTGGATCCGGGCCCACACTAAAGTTAGAG	Primers for amplyfing inserts for tagging SEC61B gene with GFP using gibson assembly method
1456_SEC61B-insert-R	CACATCTCAGTTCATCTTCCTCAAAGCGCCATTGGGATGTTC
1299_F-dTomato	GTGAGCAAGGGCGAGGAG	Primer for amplifying dtomato
1300_R-dTomato	CTTGTACAGCTCGTCCAT
1301_F-GAPDH-dTomato	GGCATGGACGAGCTGTACAAGTAAATGCATCGATGATCTA	Primers to clone dTomato insert to tag GAPDH gene using gibson assembly method
1302_R-GAPDH-dTomto	ATGACCTCCTCGCCCTTGCTCACCATGGTTGTGGCCATAT
1305_F-TOM20-dTomato	GTACGGCATGGACGAGCTGTACAAGTAATGAGAAACAAAT	Primers to clone dTomato insert to tag TOMM20 gene using gibson assembly method
1306_R-TOM20-dTomato	GATGACCTCCTCGCCCTTGCTCACGGTGGCGACCGGTGGA
1307_F-SEC61B-dTomato	TACGGCATGGACGAGCTGTACAAGAGCGGCCTGAGAAGCA	Primers to clone dTomato insert to tag SEC61B gene using gibson assembly method
1308_R-SEC61B-dTomato	GATGACCTCCTCGCCCTTGCTCACCATATTGGAGATGAGT
1353_F-iTag-RFPt(p929)	AATGGCATGGACGAGCTGTACAAGTCTAGAgccggctccggtacc	Primers to clone Itag-RFP insert to tag ACTB gene using gibson assembly method
1354_R-iTag-RFPt(p929)	TAATCAGCTCTTCGCCCTTAGACACcattgtcagttgcgagaata
